# EMMAi: fast enzyme-allocation constraints in GEMs for improved biomass prediction across carbon sources

**DOI:** 10.1101/2025.05.01.651607

**Authors:** Juan P. Molina Ortiz, Derek Benson, James Watts, Mariana Velasque, Andrew C. Warden, Matthew J. Morgan

## Abstract

Genome-scale metabolic models (GEMs) predict emergent phenotypes by modeling the metabolic networks encoded in genomes. While GEMs have significantly advanced systems biology, metabolic engineering, biomedicine, and environmental science, they require extensive time and resources for manual curation, which can limit their utility in rapidly evolving research landscapes. Recent findings suggest that manually curated reactions can sometimes reduce prediction accuracy, indicating that integrating additional biologically grounded constraints may better capture emergent phenotypes. One promising approach is the incorporation of enzyme allocation constraints, which has been shown to enhance the predictive accuracy in metabolic models.

Enzymatically constrained GEMs (ecGEMs) rely on enzyme turnover rates (*kcat*) and protein molecular weights (MWs) to account for intracellular resource limitations by introducing an enzyme pool variable and assigning costs to reactions, thereby simulating enzymatic resource constraints. Tools such as GECKO, AutoPACMEN, and ECMpy provide computational pipelines for ecGEM generation. However, these pipelines are often limited by their reliance on experimentally measured kcat values or deep learning-predicted values, such as those generated by DLKcat, which face challenges in predicting kinetics for enzymes dissimilar to their training data. Additionally, these methods frequently require extensive manual curation of *kcat* values based on empirical data, a time-intensive process that hampers scalability and applicability to non-model organisms.

To address these limitations, we introduce EMMAi (Enzyme-constrained Metabolic Models with AI), a pipeline that fully automates the incorporation of enzyme constraints into GEMs. Unlike existing pipelines, EMMAi exclusively utilizes *kcat* values predicted by UniKP, an AI framework with improved accuracy over DLKcat, particularly for enzymes not present in training datasets. UniKP achieves a 13% improvement in correlation for unseen enzymes, enabling EMMAi to deliver ecGEMs with enhanced prediction accuracy without manual curation requirements.

We evaluated EMMAi by applying it to three GEMs: two manually curated models, *iJO1366* (Escherichia coli str. K-12 substr. MG1655) and *iMO1056* (Pseudomonas aeruginosa PAO1), and one draft GEM constructed and gap-filled using CarveMe. EMMAi-generated ecGEMs showed an average Pearson Correlation Coefficient (PCC) improvement of 0.27 for manually curated GEMs when compared to predicted and experimentally measured growth rates and Biolog readings. Notably, for the draft GEM of *Pseudomonas aeruginosa PAO1*, the PCC improved dramatically from −0.3 to 0.6.

EMMAi demonstrates that automating the integration of enzyme allocation constraints using AI-predicted kinetic parameters significantly enhances the prediction accuracy of GEMs, even in the absence of manual curation. These results underscore EMMAi’s potential as a scalable, efficient, and accurate tool for advancing GEM-based research in systems biology, metabolic engineering, and beyond.
