## Supplementary file 2 for "EMMAi: fast enzyme-allocation constraints in GEMs for improved biomass prediction across carbon sources"

### Sheet: Index
	This Excel file contains:
	Carbon source specific growth rate data from [1] and growth predictions for the corresponding carbon sources from the E. coli str. K-12 substr. MG1655 models discussed in the main manuscript
	Carbon source specific biolog readings from [2] and growth predictions for the corresponding carbon sources from the P. aeruginosa PAO1 models discussed in the main manuscript.
	Calculations for the Pearson correlation coefficients shown in Figure 4 from the main manuscript are included in the corresponding spreadsheets.
	Sources:
	[1]	Adadi et al. 2012 (PLoS Computational Biology)
	[2]	Oberhardt et al. 2008 (Journal of Bacteriology)

### Sheet: E. coli
Carbon sources	iML1515	EMMAi	AutoPACMEN	growth_rates	in vivo growth rates from [1]
Acetate	0.21	0.32	0.25	0.29	0.29 ±0.02
Glycerol	0.49	0.56	0.56	0.47	0.47 ±0.03
2-Oxoglutarate	0.55	0.53	0.61	0.24	0.24 ±0.04
L-Alanine	0.38	0.41	0.43	0.24	0.24 ±0.03
Pyruvate	0.31	0.46	0.36	0.41	0.41 ±0.03
D-Fructose	0.88	0.78	0.68	0.54	0.54 ±0.04
Guanosine	1.04	0.64	0.69	0.37	0.37 ±0.03
N-Acetyl-D-glucosamine	1.13	0.61	0.7	0.61	0.61 ±0.03
Fumarate	0.41	0.75	0.45	0.47	0.47 ±0.03
D-Ribose	0.69	0.43	0.58	0.41	0.41 ±0.01
L-Lactate	0.35	0.42	0.4	0.41	0.41 ±0.03
D-Gluconate	0.8	0.5	0.66	0.68	0.68 ±0.03
D-Sorbitol	0.94	0.57	0.7	0.48	0.48 ±0.03
D-Glucosamine	0.88	0.66	0.67	0.4	0.4 ±0.03
L-Malate	0.41	0.76	0.45	0.55	0.55 ±0.03
Succinate	0.45	0.5	0.49	0.5	0.5 ±0.02
Maltose	1.78	0.48	0.7	0.52	0.52 ±0.02
D-Glucose 6-phosphate	0.91	0.89	0.75	0.78	0.78 ±0.04
D-Mannose	0.88	0.7	0.67	0.35	0.61 ±0.03
Trehalose	1.78	0.63	0.73	0.48	0.48 ±0.04
D-Xylose	0.72	0.47	0.64	0.51	0.51 ±0.03
D-Galactose	0.87	0.42	0.67	0.24	0.35 ±0.03
D-Glucose	0.88	0.66	0.71	0.66	0.24 ±0.02
D-Mannitol	0.94	0.54	0.69	0.61	0.66 ±0.05
Correlation	0.306469	0.531426	0.435087

### Sheet: P. aeruginosa (reference
Carbon sources	iMO1056	EMMAi	Biolog readings [2]
4-Aminobutanoate	0.67	0.61	403
Acetate	0.28	0.54	393
Citrate	0.79	0.97	905
D-Alanine	0.48	0.83	249
D-Fructose	1.09	1.09	221
D-Glucose	1.05	1.05	385
D-Mannitol	1.08	0.86	337
D-Mannose	0	0	5
D-Gluconate	0.98	1.21	464
Glycerol	0.62	1.11	342
L-Alanine	0.48	0.82	252
L-Aspartate	0.51	1.04	547
L-Histidine	0.83	0.75	597
L-Lactate	0.46	0.88	370
L-Leucine	1.08	0.52	143
Ornithine	0.87	0.62	219
L-Phenylalanine	1.15	0.68	16
L-Proline	0.84	0.76	510
Exchange for Serine	0.37	0.65	298
2-Oxoglutarate	0.7	1.03	774
Putrescine	0.8	0.61	313
Succinate	0.55	0.83	495
Trehalose	0	0	22
L-Asparagine	0.48	0.76	778
Malonate	0.29	0.51	340
cellobiose	0	0	10
H2O	0	0	0
L-Glutamate	0.78	1.01	652
L-Threonine	0.58	0.57	98
(R,R)-2,3-Butanediol	0	0	51
L-Carnitine	0	0	225
Correlation	0.361916	0.667736

### Sheet: P. aeruginosa (draft)
Carbon sources	PAO1	EMMAi	Biolog readings [2]
4-Aminobutanoate	0.66	0.92	403
Acetate	0.26	0.7	393
Citrate	0.71	1.22	905
D-Alanine	0.39	0.88	249
D-Fructose	0.88	1.05	221
D-Glucose	0.83	1.05	385
D-Mannitol	0.9	0.96	337
D-Mannose	0.83	0.95	5
D-Gluconate	0.89	1.19	464
Glycerol	0.5	1.11	342
L-Alanine	0.42	0.88	252
L-Aspartate	0.47	1.17	547
L-Histidine	0.78	0.99	597
L-Lactate	0.45	1.12	370
L-Leucine	1.01	0.73	143
Ornithine	0.82	0.98	219
L-Phenylalanine	1.04	0.88	16
L-Proline	0.86	1.1	510
L-Serine	0.35	0.91	298
2-Oxoglutarate	0.62	1.22	774
Putrescine	0.69	0.78	313
Succinate	0.51	1.18	495
Trehalose	1.69	1.04	22
L-Asparagine	0.47	1.15	778
cellobiose	1.67	1.03	10
H2O	0	0	0
L-Glutamate	0.71	1.25	652
L-Threonine	0.55	0.8	98
L-Carnitine	1.1	0.79	225
Malonate	Not in BiGG	Not in BiGG	340
(R,R)-2,3-Butanediol	Not in BiGG	Not in BiGG	51
Correlation	-0.30169	0.589284
