## Supplementary file 3 for "EMMAi: fast enzyme-allocation constraints in GEMs for improved biomass prediction across carbon sources": gapfilling_media.tsv

medium	description	compound	name
PAO1_4abut	PAO1 media with 4abut	cd2	Cadmium
PAO1_4abut	PAO1 media with 4abut	co2	CO2
PAO1_4abut	PAO1 media with 4abut	cobalt2	Co2+
PAO1_4abut	PAO1 media with 4abut	cu2	Cu2+
PAO1_4abut	PAO1 media with 4abut	fe2	Fe2+
PAO1_4abut	PAO1 media with 4abut	fe3	Fe3+
PAO1_4abut	PAO1 media with 4abut	h	H+
PAO1_4abut	PAO1 media with 4abut	h2o	H2O
PAO1_4abut	PAO1 media with 4abut	k	K+
PAO1_4abut	PAO1 media with 4abut	mg2	Mg
PAO1_4abut	PAO1 media with 4abut	mn2	Mn2
PAO1_4abut	PAO1 media with 4abut	n2	Nitrogen
PAO1_4abut	PAO1 media with 4abut	na1	Na+
PAO1_4abut	PAO1 media with 4abut	nh4	Ammonium
PAO1_4abut	PAO1 media with 4abut	o2	O2
PAO1_4abut	PAO1 media with 4abut	pi	Phosphate
PAO1_4abut	PAO1 media with 4abut	so4	Sulfate
PAO1_4abut	PAO1 media with 4abut	zn2	Zn2+
PAO1_4abut	PAO1 media with 4abut	cl	Cl
PAO1_4abut	PAO1 media with 4abut	ca2	Ca2+
PAO1_4abut	PAO1 media with 4abut	4abut	4-Aminobutanoate
PAO1_ac	PAO1 media with ac	cd2	Cadmium
PAO1_ac	PAO1 media with ac	co2	CO2
PAO1_ac	PAO1 media with ac	cobalt2	Co2+
PAO1_ac	PAO1 media with ac	cu2	Cu2+
PAO1_ac	PAO1 media with ac	fe2	Fe2+
PAO1_ac	PAO1 media with ac	fe3	Fe3+
PAO1_ac	PAO1 media with ac	h	H+
PAO1_ac	PAO1 media with ac	h2o	H2O
PAO1_ac	PAO1 media with ac	k	K+
PAO1_ac	PAO1 media with ac	mg2	Mg
PAO1_ac	PAO1 media with ac	mn2	Mn2
PAO1_ac	PAO1 media with ac	n2	Nitrogen
PAO1_ac	PAO1 media with ac	na1	Na+
PAO1_ac	PAO1 media with ac	nh4	Ammonium
PAO1_ac	PAO1 media with ac	o2	O2
PAO1_ac	PAO1 media with ac	pi	Phosphate
PAO1_ac	PAO1 media with ac	so4	Sulfate
PAO1_ac	PAO1 media with ac	zn2	Zn2+
PAO1_ac	PAO1 media with ac	cl	Cl
PAO1_ac	PAO1 media with ac	ca2	Ca2+
PAO1_ac	PAO1 media with ac	ac	Acetate
PAO1_cit	PAO1 media with cit	cd2	Cadmium
PAO1_cit	PAO1 media with cit	co2	CO2
PAO1_cit	PAO1 media with cit	cobalt2	Co2+
PAO1_cit	PAO1 media with cit	cu2	Cu2+
PAO1_cit	PAO1 media with cit	fe2	Fe2+
PAO1_cit	PAO1 media with cit	fe3	Fe3+
PAO1_cit	PAO1 media with cit	h	H+
PAO1_cit	PAO1 media with cit	h2o	H2O
PAO1_cit	PAO1 media with cit	k	K+
PAO1_cit	PAO1 media with cit	mg2	Mg
PAO1_cit	PAO1 media with cit	mn2	Mn2
PAO1_cit	PAO1 media with cit	n2	Nitrogen
PAO1_cit	PAO1 media with cit	na1	Na+
PAO1_cit	PAO1 media with cit	nh4	Ammonium
PAO1_cit	PAO1 media with cit	o2	O2
PAO1_cit	PAO1 media with cit	pi	Phosphate
PAO1_cit	PAO1 media with cit	so4	Sulfate
PAO1_cit	PAO1 media with cit	zn2	Zn2+
PAO1_cit	PAO1 media with cit	cl	Cl
PAO1_cit	PAO1 media with cit	ca2	Ca2+
PAO1_cit	PAO1 media with cit	cit	Citrate
PAO1_ala__D	PAO1 media with ala__D	cd2	Cadmium
PAO1_ala__D	PAO1 media with ala__D	co2	CO2
PAO1_ala__D	PAO1 media with ala__D	cobalt2	Co2+
PAO1_ala__D	PAO1 media with ala__D	cu2	Cu2+
PAO1_ala__D	PAO1 media with ala__D	fe2	Fe2+
PAO1_ala__D	PAO1 media with ala__D	fe3	Fe3+
PAO1_ala__D	PAO1 media with ala__D	h	H+
PAO1_ala__D	PAO1 media with ala__D	h2o	H2O
PAO1_ala__D	PAO1 media with ala__D	k	K+
PAO1_ala__D	PAO1 media with ala__D	mg2	Mg
PAO1_ala__D	PAO1 media with ala__D	mn2	Mn2
PAO1_ala__D	PAO1 media with ala__D	n2	Nitrogen
PAO1_ala__D	PAO1 media with ala__D	na1	Na+
PAO1_ala__D	PAO1 media with ala__D	nh4	Ammonium
PAO1_ala__D	PAO1 media with ala__D	o2	O2
PAO1_ala__D	PAO1 media with ala__D	pi	Phosphate
PAO1_ala__D	PAO1 media with ala__D	so4	Sulfate
PAO1_ala__D	PAO1 media with ala__D	zn2	Zn2+
PAO1_ala__D	PAO1 media with ala__D	cl	Cl
PAO1_ala__D	PAO1 media with ala__D	ca2	Ca2+
PAO1_ala__D	PAO1 media with ala__D	ala__D	D-Alanine
PAO1_fru	PAO1 media with fru	cd2	Cadmium
PAO1_fru	PAO1 media with fru	co2	CO2
PAO1_fru	PAO1 media with fru	cobalt2	Co2+
PAO1_fru	PAO1 media with fru	cu2	Cu2+
PAO1_fru	PAO1 media with fru	fe2	Fe2+
PAO1_fru	PAO1 media with fru	fe3	Fe3+
PAO1_fru	PAO1 media with fru	h	H+
PAO1_fru	PAO1 media with fru	h2o	H2O
PAO1_fru	PAO1 media with fru	k	K+
PAO1_fru	PAO1 media with fru	mg2	Mg
PAO1_fru	PAO1 media with fru	mn2	Mn2
PAO1_fru	PAO1 media with fru	n2	Nitrogen
PAO1_fru	PAO1 media with fru	na1	Na+
PAO1_fru	PAO1 media with fru	nh4	Ammonium
PAO1_fru	PAO1 media with fru	o2	O2
PAO1_fru	PAO1 media with fru	pi	Phosphate
PAO1_fru	PAO1 media with fru	so4	Sulfate
PAO1_fru	PAO1 media with fru	zn2	Zn2+
PAO1_fru	PAO1 media with fru	cl	Cl
PAO1_fru	PAO1 media with fru	ca2	Ca2+
PAO1_fru	PAO1 media with fru	fru	D-Fructose
PAO1_glc__D	PAO1 media with glc__D	cd2	Cadmium
PAO1_glc__D	PAO1 media with glc__D	co2	CO2
PAO1_glc__D	PAO1 media with glc__D	cobalt2	Co2+
PAO1_glc__D	PAO1 media with glc__D	cu2	Cu2+
PAO1_glc__D	PAO1 media with glc__D	fe2	Fe2+
PAO1_glc__D	PAO1 media with glc__D	fe3	Fe3+
PAO1_glc__D	PAO1 media with glc__D	h	H+
PAO1_glc__D	PAO1 media with glc__D	h2o	H2O
PAO1_glc__D	PAO1 media with glc__D	k	K+
PAO1_glc__D	PAO1 media with glc__D	mg2	Mg
PAO1_glc__D	PAO1 media with glc__D	mn2	Mn2
PAO1_glc__D	PAO1 media with glc__D	n2	Nitrogen
PAO1_glc__D	PAO1 media with glc__D	na1	Na+
PAO1_glc__D	PAO1 media with glc__D	nh4	Ammonium
PAO1_glc__D	PAO1 media with glc__D	o2	O2
PAO1_glc__D	PAO1 media with glc__D	pi	Phosphate
PAO1_glc__D	PAO1 media with glc__D	so4	Sulfate
PAO1_glc__D	PAO1 media with glc__D	zn2	Zn2+
PAO1_glc__D	PAO1 media with glc__D	cl	Cl
PAO1_glc__D	PAO1 media with glc__D	ca2	Ca2+
PAO1_glc__D	PAO1 media with glc__D	glc__D	D-Glucose
PAO1_mnl	PAO1 media with mnl	cd2	Cadmium
PAO1_mnl	PAO1 media with mnl	co2	CO2
PAO1_mnl	PAO1 media with mnl	cobalt2	Co2+
PAO1_mnl	PAO1 media with mnl	cu2	Cu2+
PAO1_mnl	PAO1 media with mnl	fe2	Fe2+
PAO1_mnl	PAO1 media with mnl	fe3	Fe3+
PAO1_mnl	PAO1 media with mnl	h	H+
PAO1_mnl	PAO1 media with mnl	h2o	H2O
PAO1_mnl	PAO1 media with mnl	k	K+
PAO1_mnl	PAO1 media with mnl	mg2	Mg
PAO1_mnl	PAO1 media with mnl	mn2	Mn2
PAO1_mnl	PAO1 media with mnl	n2	Nitrogen
PAO1_mnl	PAO1 media with mnl	na1	Na+
PAO1_mnl	PAO1 media with mnl	nh4	Ammonium
PAO1_mnl	PAO1 media with mnl	o2	O2
PAO1_mnl	PAO1 media with mnl	pi	Phosphate
PAO1_mnl	PAO1 media with mnl	so4	Sulfate
PAO1_mnl	PAO1 media with mnl	zn2	Zn2+
PAO1_mnl	PAO1 media with mnl	cl	Cl
PAO1_mnl	PAO1 media with mnl	ca2	Ca2+
PAO1_mnl	PAO1 media with mnl	mnl	D-Mannitol
PAO1_glcn	PAO1 media with glcn	cd2	Cadmium
PAO1_glcn	PAO1 media with glcn	co2	CO2
PAO1_glcn	PAO1 media with glcn	cobalt2	Co2+
PAO1_glcn	PAO1 media with glcn	cu2	Cu2+
PAO1_glcn	PAO1 media with glcn	fe2	Fe2+
PAO1_glcn	PAO1 media with glcn	fe3	Fe3+
PAO1_glcn	PAO1 media with glcn	h	H+
PAO1_glcn	PAO1 media with glcn	h2o	H2O
PAO1_glcn	PAO1 media with glcn	k	K+
PAO1_glcn	PAO1 media with glcn	mg2	Mg
PAO1_glcn	PAO1 media with glcn	mn2	Mn2
PAO1_glcn	PAO1 media with glcn	n2	Nitrogen
PAO1_glcn	PAO1 media with glcn	na1	Na+
PAO1_glcn	PAO1 media with glcn	nh4	Ammonium
PAO1_glcn	PAO1 media with glcn	o2	O2
PAO1_glcn	PAO1 media with glcn	pi	Phosphate
PAO1_glcn	PAO1 media with glcn	so4	Sulfate
PAO1_glcn	PAO1 media with glcn	zn2	Zn2+
PAO1_glcn	PAO1 media with glcn	cl	Cl
PAO1_glcn	PAO1 media with glcn	ca2	Ca2+
PAO1_glcn	PAO1 media with glcn	glcn	D-Gluconate
PAO1_glyc	PAO1 media with glyc	cd2	Cadmium
PAO1_glyc	PAO1 media with glyc	co2	CO2
PAO1_glyc	PAO1 media with glyc	cobalt2	Co2+
PAO1_glyc	PAO1 media with glyc	cu2	Cu2+
PAO1_glyc	PAO1 media with glyc	fe2	Fe2+
PAO1_glyc	PAO1 media with glyc	fe3	Fe3+
PAO1_glyc	PAO1 media with glyc	h	H+
PAO1_glyc	PAO1 media with glyc	h2o	H2O
PAO1_glyc	PAO1 media with glyc	k	K+
PAO1_glyc	PAO1 media with glyc	mg2	Mg
PAO1_glyc	PAO1 media with glyc	mn2	Mn2
PAO1_glyc	PAO1 media with glyc	n2	Nitrogen
PAO1_glyc	PAO1 media with glyc	na1	Na+
PAO1_glyc	PAO1 media with glyc	nh4	Ammonium
PAO1_glyc	PAO1 media with glyc	o2	O2
PAO1_glyc	PAO1 media with glyc	pi	Phosphate
PAO1_glyc	PAO1 media with glyc	so4	Sulfate
PAO1_glyc	PAO1 media with glyc	zn2	Zn2+
PAO1_glyc	PAO1 media with glyc	cl	Cl
PAO1_glyc	PAO1 media with glyc	ca2	Ca2+
PAO1_glyc	PAO1 media with glyc	glyc	Glycerol
PAO1_ala__L	PAO1 media with ala__L	cd2	Cadmium
PAO1_ala__L	PAO1 media with ala__L	co2	CO2
PAO1_ala__L	PAO1 media with ala__L	cobalt2	Co2+
PAO1_ala__L	PAO1 media with ala__L	cu2	Cu2+
PAO1_ala__L	PAO1 media with ala__L	fe2	Fe2+
PAO1_ala__L	PAO1 media with ala__L	fe3	Fe3+
PAO1_ala__L	PAO1 media with ala__L	h	H+
PAO1_ala__L	PAO1 media with ala__L	h2o	H2O
PAO1_ala__L	PAO1 media with ala__L	k	K+
PAO1_ala__L	PAO1 media with ala__L	mg2	Mg
PAO1_ala__L	PAO1 media with ala__L	mn2	Mn2
PAO1_ala__L	PAO1 media with ala__L	n2	Nitrogen
PAO1_ala__L	PAO1 media with ala__L	na1	Na+
PAO1_ala__L	PAO1 media with ala__L	nh4	Ammonium
PAO1_ala__L	PAO1 media with ala__L	o2	O2
PAO1_ala__L	PAO1 media with ala__L	pi	Phosphate
PAO1_ala__L	PAO1 media with ala__L	so4	Sulfate
PAO1_ala__L	PAO1 media with ala__L	zn2	Zn2+
PAO1_ala__L	PAO1 media with ala__L	cl	Cl
PAO1_ala__L	PAO1 media with ala__L	ca2	Ca2+
PAO1_ala__L	PAO1 media with ala__L	ala__L	L-Alanine
PAO1_asp__L	PAO1 media with asp__L	cd2	Cadmium
PAO1_asp__L	PAO1 media with asp__L	co2	CO2
PAO1_asp__L	PAO1 media with asp__L	cobalt2	Co2+
PAO1_asp__L	PAO1 media with asp__L	cu2	Cu2+
PAO1_asp__L	PAO1 media with asp__L	fe2	Fe2+
PAO1_asp__L	PAO1 media with asp__L	fe3	Fe3+
PAO1_asp__L	PAO1 media with asp__L	h	H+
PAO1_asp__L	PAO1 media with asp__L	h2o	H2O
PAO1_asp__L	PAO1 media with asp__L	k	K+
PAO1_asp__L	PAO1 media with asp__L	mg2	Mg
PAO1_asp__L	PAO1 media with asp__L	mn2	Mn2
PAO1_asp__L	PAO1 media with asp__L	n2	Nitrogen
PAO1_asp__L	PAO1 media with asp__L	na1	Na+
PAO1_asp__L	PAO1 media with asp__L	nh4	Ammonium
PAO1_asp__L	PAO1 media with asp__L	o2	O2
PAO1_asp__L	PAO1 media with asp__L	pi	Phosphate
PAO1_asp__L	PAO1 media with asp__L	so4	Sulfate
PAO1_asp__L	PAO1 media with asp__L	zn2	Zn2+
PAO1_asp__L	PAO1 media with asp__L	cl	Cl
PAO1_asp__L	PAO1 media with asp__L	ca2	Ca2+
PAO1_asp__L	PAO1 media with asp__L	asp__L	L-Aspartate
PAO1_his__L	PAO1 media with his__L	cd2	Cadmium
PAO1_his__L	PAO1 media with his__L	co2	CO2
PAO1_his__L	PAO1 media with his__L	cobalt2	Co2+
PAO1_his__L	PAO1 media with his__L	cu2	Cu2+
PAO1_his__L	PAO1 media with his__L	fe2	Fe2+
PAO1_his__L	PAO1 media with his__L	fe3	Fe3+
PAO1_his__L	PAO1 media with his__L	h	H+
PAO1_his__L	PAO1 media with his__L	h2o	H2O
PAO1_his__L	PAO1 media with his__L	k	K+
PAO1_his__L	PAO1 media with his__L	mg2	Mg
PAO1_his__L	PAO1 media with his__L	mn2	Mn2
PAO1_his__L	PAO1 media with his__L	n2	Nitrogen
PAO1_his__L	PAO1 media with his__L	na1	Na+
PAO1_his__L	PAO1 media with his__L	nh4	Ammonium
PAO1_his__L	PAO1 media with his__L	o2	O2
PAO1_his__L	PAO1 media with his__L	pi	Phosphate
PAO1_his__L	PAO1 media with his__L	so4	Sulfate
PAO1_his__L	PAO1 media with his__L	zn2	Zn2+
PAO1_his__L	PAO1 media with his__L	cl	Cl
PAO1_his__L	PAO1 media with his__L	ca2	Ca2+
PAO1_his__L	PAO1 media with his__L	his__L	L-Histidine
PAO1_lac__L	PAO1 media with lac__L	cd2	Cadmium
PAO1_lac__L	PAO1 media with lac__L	co2	CO2
PAO1_lac__L	PAO1 media with lac__L	cobalt2	Co2+
PAO1_lac__L	PAO1 media with lac__L	cu2	Cu2+
PAO1_lac__L	PAO1 media with lac__L	fe2	Fe2+
PAO1_lac__L	PAO1 media with lac__L	fe3	Fe3+
PAO1_lac__L	PAO1 media with lac__L	h	H+
PAO1_lac__L	PAO1 media with lac__L	h2o	H2O
PAO1_lac__L	PAO1 media with lac__L	k	K+
PAO1_lac__L	PAO1 media with lac__L	mg2	Mg
PAO1_lac__L	PAO1 media with lac__L	mn2	Mn2
PAO1_lac__L	PAO1 media with lac__L	n2	Nitrogen
PAO1_lac__L	PAO1 media with lac__L	na1	Na+
PAO1_lac__L	PAO1 media with lac__L	nh4	Ammonium
PAO1_lac__L	PAO1 media with lac__L	o2	O2
PAO1_lac__L	PAO1 media with lac__L	pi	Phosphate
PAO1_lac__L	PAO1 media with lac__L	so4	Sulfate
PAO1_lac__L	PAO1 media with lac__L	zn2	Zn2+
PAO1_lac__L	PAO1 media with lac__L	cl	Cl
PAO1_lac__L	PAO1 media with lac__L	ca2	Ca2+
PAO1_lac__L	PAO1 media with lac__L	lac__L	L-Lactate
PAO1_leu__L	PAO1 media with leu__L	cd2	Cadmium
PAO1_leu__L	PAO1 media with leu__L	co2	CO2
PAO1_leu__L	PAO1 media with leu__L	cobalt2	Co2+
PAO1_leu__L	PAO1 media with leu__L	cu2	Cu2+
PAO1_leu__L	PAO1 media with leu__L	fe2	Fe2+
PAO1_leu__L	PAO1 media with leu__L	fe3	Fe3+
PAO1_leu__L	PAO1 media with leu__L	h	H+
PAO1_leu__L	PAO1 media with leu__L	h2o	H2O
PAO1_leu__L	PAO1 media with leu__L	k	K+
PAO1_leu__L	PAO1 media with leu__L	mg2	Mg
PAO1_leu__L	PAO1 media with leu__L	mn2	Mn2
PAO1_leu__L	PAO1 media with leu__L	n2	Nitrogen
PAO1_leu__L	PAO1 media with leu__L	na1	Na+
PAO1_leu__L	PAO1 media with leu__L	nh4	Ammonium
PAO1_leu__L	PAO1 media with leu__L	o2	O2
PAO1_leu__L	PAO1 media with leu__L	pi	Phosphate
PAO1_leu__L	PAO1 media with leu__L	so4	Sulfate
PAO1_leu__L	PAO1 media with leu__L	zn2	Zn2+
PAO1_leu__L	PAO1 media with leu__L	cl	Cl
PAO1_leu__L	PAO1 media with leu__L	ca2	Ca2+
PAO1_leu__L	PAO1 media with leu__L	leu__L	L-Leucine
PAO1_orn	PAO1 media with orn	cd2	Cadmium
PAO1_orn	PAO1 media with orn	co2	CO2
PAO1_orn	PAO1 media with orn	cobalt2	Co2+
PAO1_orn	PAO1 media with orn	cu2	Cu2+
PAO1_orn	PAO1 media with orn	fe2	Fe2+
PAO1_orn	PAO1 media with orn	fe3	Fe3+
PAO1_orn	PAO1 media with orn	h	H+
PAO1_orn	PAO1 media with orn	h2o	H2O
PAO1_orn	PAO1 media with orn	k	K+
PAO1_orn	PAO1 media with orn	mg2	Mg
PAO1_orn	PAO1 media with orn	mn2	Mn2
PAO1_orn	PAO1 media with orn	n2	Nitrogen
PAO1_orn	PAO1 media with orn	na1	Na+
PAO1_orn	PAO1 media with orn	nh4	Ammonium
PAO1_orn	PAO1 media with orn	o2	O2
PAO1_orn	PAO1 media with orn	pi	Phosphate
PAO1_orn	PAO1 media with orn	so4	Sulfate
PAO1_orn	PAO1 media with orn	zn2	Zn2+
PAO1_orn	PAO1 media with orn	cl	Cl
PAO1_orn	PAO1 media with orn	ca2	Ca2+
PAO1_orn	PAO1 media with orn	orn	Ornithine
PAO1_pro__L	PAO1 media with pro__L	cd2	Cadmium
PAO1_pro__L	PAO1 media with pro__L	co2	CO2
PAO1_pro__L	PAO1 media with pro__L	cobalt2	Co2+
PAO1_pro__L	PAO1 media with pro__L	cu2	Cu2+
PAO1_pro__L	PAO1 media with pro__L	fe2	Fe2+
PAO1_pro__L	PAO1 media with pro__L	fe3	Fe3+
PAO1_pro__L	PAO1 media with pro__L	h	H+
PAO1_pro__L	PAO1 media with pro__L	h2o	H2O
PAO1_pro__L	PAO1 media with pro__L	k	K+
PAO1_pro__L	PAO1 media with pro__L	mg2	Mg
PAO1_pro__L	PAO1 media with pro__L	mn2	Mn2
PAO1_pro__L	PAO1 media with pro__L	n2	Nitrogen
PAO1_pro__L	PAO1 media with pro__L	na1	Na+
PAO1_pro__L	PAO1 media with pro__L	nh4	Ammonium
PAO1_pro__L	PAO1 media with pro__L	o2	O2
PAO1_pro__L	PAO1 media with pro__L	pi	Phosphate
PAO1_pro__L	PAO1 media with pro__L	so4	Sulfate
PAO1_pro__L	PAO1 media with pro__L	zn2	Zn2+
PAO1_pro__L	PAO1 media with pro__L	cl	Cl
PAO1_pro__L	PAO1 media with pro__L	ca2	Ca2+
PAO1_pro__L	PAO1 media with pro__L	pro__L	L-Proline
PAO1_ser__L	PAO1 media with ser__L	cd2	Cadmium
PAO1_ser__L	PAO1 media with ser__L	co2	CO2
PAO1_ser__L	PAO1 media with ser__L	cobalt2	Co2+
PAO1_ser__L	PAO1 media with ser__L	cu2	Cu2+
PAO1_ser__L	PAO1 media with ser__L	fe2	Fe2+
PAO1_ser__L	PAO1 media with ser__L	fe3	Fe3+
PAO1_ser__L	PAO1 media with ser__L	h	H+
PAO1_ser__L	PAO1 media with ser__L	h2o	H2O
PAO1_ser__L	PAO1 media with ser__L	k	K+
PAO1_ser__L	PAO1 media with ser__L	mg2	Mg
PAO1_ser__L	PAO1 media with ser__L	mn2	Mn2
PAO1_ser__L	PAO1 media with ser__L	n2	Nitrogen
PAO1_ser__L	PAO1 media with ser__L	na1	Na+
PAO1_ser__L	PAO1 media with ser__L	nh4	Ammonium
PAO1_ser__L	PAO1 media with ser__L	o2	O2
PAO1_ser__L	PAO1 media with ser__L	pi	Phosphate
PAO1_ser__L	PAO1 media with ser__L	so4	Sulfate
PAO1_ser__L	PAO1 media with ser__L	zn2	Zn2+
PAO1_ser__L	PAO1 media with ser__L	cl	Cl
PAO1_ser__L	PAO1 media with ser__L	ca2	Ca2+
PAO1_ser__L	PAO1 media with ser__L	ser__L	L-Serine
PAO1_akg	PAO1 media with akg	cd2	Cadmium
PAO1_akg	PAO1 media with akg	co2	CO2
PAO1_akg	PAO1 media with akg	cobalt2	Co2+
PAO1_akg	PAO1 media with akg	cu2	Cu2+
PAO1_akg	PAO1 media with akg	fe2	Fe2+
PAO1_akg	PAO1 media with akg	fe3	Fe3+
PAO1_akg	PAO1 media with akg	h	H+
PAO1_akg	PAO1 media with akg	h2o	H2O
PAO1_akg	PAO1 media with akg	k	K+
PAO1_akg	PAO1 media with akg	mg2	Mg
PAO1_akg	PAO1 media with akg	mn2	Mn2
PAO1_akg	PAO1 media with akg	n2	Nitrogen
PAO1_akg	PAO1 media with akg	na1	Na+
PAO1_akg	PAO1 media with akg	nh4	Ammonium
PAO1_akg	PAO1 media with akg	o2	O2
PAO1_akg	PAO1 media with akg	pi	Phosphate
PAO1_akg	PAO1 media with akg	so4	Sulfate
PAO1_akg	PAO1 media with akg	zn2	Zn2+
PAO1_akg	PAO1 media with akg	cl	Cl
PAO1_akg	PAO1 media with akg	ca2	Ca2+
PAO1_akg	PAO1 media with akg	akg	2-Oxoglutarate
PAO1_ptrc	PAO1 media with ptrc	cd2	Cadmium
PAO1_ptrc	PAO1 media with ptrc	co2	CO2
PAO1_ptrc	PAO1 media with ptrc	cobalt2	Co2+
PAO1_ptrc	PAO1 media with ptrc	cu2	Cu2+
PAO1_ptrc	PAO1 media with ptrc	fe2	Fe2+
PAO1_ptrc	PAO1 media with ptrc	fe3	Fe3+
PAO1_ptrc	PAO1 media with ptrc	h	H+
PAO1_ptrc	PAO1 media with ptrc	h2o	H2O
PAO1_ptrc	PAO1 media with ptrc	k	K+
PAO1_ptrc	PAO1 media with ptrc	mg2	Mg
PAO1_ptrc	PAO1 media with ptrc	mn2	Mn2
PAO1_ptrc	PAO1 media with ptrc	n2	Nitrogen
PAO1_ptrc	PAO1 media with ptrc	na1	Na+
PAO1_ptrc	PAO1 media with ptrc	nh4	Ammonium
PAO1_ptrc	PAO1 media with ptrc	o2	O2
PAO1_ptrc	PAO1 media with ptrc	pi	Phosphate
PAO1_ptrc	PAO1 media with ptrc	so4	Sulfate
PAO1_ptrc	PAO1 media with ptrc	zn2	Zn2+
PAO1_ptrc	PAO1 media with ptrc	cl	Cl
PAO1_ptrc	PAO1 media with ptrc	ca2	Ca2+
PAO1_ptrc	PAO1 media with ptrc	ptrc	Putrescine
PAO1_succ	PAO1 media with succ	cd2	Cadmium
PAO1_succ	PAO1 media with succ	co2	CO2
PAO1_succ	PAO1 media with succ	cobalt2	Co2+
PAO1_succ	PAO1 media with succ	cu2	Cu2+
PAO1_succ	PAO1 media with succ	fe2	Fe2+
PAO1_succ	PAO1 media with succ	fe3	Fe3+
PAO1_succ	PAO1 media with succ	h	H+
PAO1_succ	PAO1 media with succ	h2o	H2O
PAO1_succ	PAO1 media with succ	k	K+
PAO1_succ	PAO1 media with succ	mg2	Mg
PAO1_succ	PAO1 media with succ	mn2	Mn2
PAO1_succ	PAO1 media with succ	n2	Nitrogen
PAO1_succ	PAO1 media with succ	na1	Na+
PAO1_succ	PAO1 media with succ	nh4	Ammonium
PAO1_succ	PAO1 media with succ	o2	O2
PAO1_succ	PAO1 media with succ	pi	Phosphate
PAO1_succ	PAO1 media with succ	so4	Sulfate
PAO1_succ	PAO1 media with succ	zn2	Zn2+
PAO1_succ	PAO1 media with succ	cl	Cl
PAO1_succ	PAO1 media with succ	ca2	Ca2+
PAO1_succ	PAO1 media with succ	succ	Succinate
PAO1_asn__L	PAO1 media with asn__L	cd2	Cadmium
PAO1_asn__L	PAO1 media with asn__L	co2	CO2
PAO1_asn__L	PAO1 media with asn__L	cobalt2	Co2+
PAO1_asn__L	PAO1 media with asn__L	cu2	Cu2+
PAO1_asn__L	PAO1 media with asn__L	fe2	Fe2+
PAO1_asn__L	PAO1 media with asn__L	fe3	Fe3+
PAO1_asn__L	PAO1 media with asn__L	h	H+
PAO1_asn__L	PAO1 media with asn__L	h2o	H2O
PAO1_asn__L	PAO1 media with asn__L	k	K+
PAO1_asn__L	PAO1 media with asn__L	mg2	Mg
PAO1_asn__L	PAO1 media with asn__L	mn2	Mn2
PAO1_asn__L	PAO1 media with asn__L	n2	Nitrogen
PAO1_asn__L	PAO1 media with asn__L	na1	Na+
PAO1_asn__L	PAO1 media with asn__L	nh4	Ammonium
PAO1_asn__L	PAO1 media with asn__L	o2	O2
PAO1_asn__L	PAO1 media with asn__L	pi	Phosphate
PAO1_asn__L	PAO1 media with asn__L	so4	Sulfate
PAO1_asn__L	PAO1 media with asn__L	zn2	Zn2+
PAO1_asn__L	PAO1 media with asn__L	cl	Cl
PAO1_asn__L	PAO1 media with asn__L	ca2	Ca2+
PAO1_asn__L	PAO1 media with asn__L	asn__L	L-Asparagine
PAO1_glu__L	PAO1 media with glu__L	cd2	Cadmium
PAO1_glu__L	PAO1 media with glu__L	co2	CO2
PAO1_glu__L	PAO1 media with glu__L	cobalt2	Co2+
PAO1_glu__L	PAO1 media with glu__L	cu2	Cu2+
PAO1_glu__L	PAO1 media with glu__L	fe2	Fe2+
PAO1_glu__L	PAO1 media with glu__L	fe3	Fe3+
PAO1_glu__L	PAO1 media with glu__L	h	H+
PAO1_glu__L	PAO1 media with glu__L	h2o	H2O
PAO1_glu__L	PAO1 media with glu__L	k	K+
PAO1_glu__L	PAO1 media with glu__L	mg2	Mg
PAO1_glu__L	PAO1 media with glu__L	mn2	Mn2
PAO1_glu__L	PAO1 media with glu__L	n2	Nitrogen
PAO1_glu__L	PAO1 media with glu__L	na1	Na+
PAO1_glu__L	PAO1 media with glu__L	nh4	Ammonium
PAO1_glu__L	PAO1 media with glu__L	o2	O2
PAO1_glu__L	PAO1 media with glu__L	pi	Phosphate
PAO1_glu__L	PAO1 media with glu__L	so4	Sulfate
PAO1_glu__L	PAO1 media with glu__L	zn2	Zn2+
PAO1_glu__L	PAO1 media with glu__L	cl	Cl
PAO1_glu__L	PAO1 media with glu__L	ca2	Ca2+
PAO1_glu__L	PAO1 media with glu__L	glu__L	L-Glutamate
PAO1_crn	PAO1 media with crn	cd2	Cadmium
PAO1_crn	PAO1 media with crn	co2	CO2
PAO1_crn	PAO1 media with crn	cobalt2	Co2+
PAO1_crn	PAO1 media with crn	cu2	Cu2+
PAO1_crn	PAO1 media with crn	fe2	Fe2+
PAO1_crn	PAO1 media with crn	fe3	Fe3+
PAO1_crn	PAO1 media with crn	h	H+
PAO1_crn	PAO1 media with crn	h2o	H2O
PAO1_crn	PAO1 media with crn	k	K+
PAO1_crn	PAO1 media with crn	mg2	Mg
PAO1_crn	PAO1 media with crn	mn2	Mn2
PAO1_crn	PAO1 media with crn	n2	Nitrogen
PAO1_crn	PAO1 media with crn	na1	Na+
PAO1_crn	PAO1 media with crn	nh4	Ammonium
PAO1_crn	PAO1 media with crn	o2	O2
PAO1_crn	PAO1 media with crn	pi	Phosphate
PAO1_crn	PAO1 media with crn	so4	Sulfate
PAO1_crn	PAO1 media with crn	zn2	Zn2+
PAO1_crn	PAO1 media with crn	cl	Cl
PAO1_crn	PAO1 media with crn	ca2	Ca2+
PAO1_crn	PAO1 media with crn	crn	L-Carnitine
