## Supplementary file 3 for "EMMAi: fast enzyme-allocation constraints in GEMs for improved biomass prediction across carbon sources": predictions_carved_PAO1.csv

		draft_model	base_model	patched_ec_model_1000	Biolog reading	Result
4-Aminobutanoate	EX_4abut_e	No Growth	0.66	0.93	403	Growth
Acetate	EX_ac_e	No Growth	0.26	0.71	393	Growth
Citrate	EX_cit_e	No Growth	0.71	1.24	905	Growth
D-Alanine	EX_ala__D_e	No Growth	0.39	0.89	249	Growth
D-Fructose	EX_fru_e	No Growth	0.88	1.06	221	Growth
D-Glucose	EX_glc__D_e	No Growth	0.83	1.05	385	Growth
D-Mannitol	EX_mnl_e	No Growth	0.9	0.98	337	Growth
D-Mannose	EX_man_e	No Growth	0.83	0.95	5	No Growth
D-Gluconate	EX_glcn_e	No Growth	0.89	1.20	464	Growth
Glycerol	EX_glyc_e	No Growth	0.5	1.12	342	Growth
L-Alanine	EX_ala__L_e	No Growth	0.42	0.89	252	Growth
L-Aspartate	EX_asp__L_e	No Growth	0.47	1.20	547	Growth
L-Histidine	EX_his__L_e	No Growth	0.78	1.00	597	Growth
L-Lactate	EX_lac__L_e	No Growth	0.45	1.15	370	Growth
L-Leucine	EX_leu__L_e	No Growth	1.01	0.75	143	Boarderline
Ornithine	EX_orn_e	No Growth	0.82	0.99	219	Growth
L-Phenylalanine	EX_phe__L_e	No Growth	1.04	0.90	16	No Growth
L-Proline	EX_pro__L_e	No Growth	0.86	1.11	510	Growth
L-Serine	EX_ser__L_e	No Growth	0.35	0.93	298	Growth
2-Oxoglutarate	EX_akg_e	No Growth	0.62	1.24	774	Growth
Putrescine	EX_ptrc_e	No Growth	0.69	0.78	313	Growth
Succinate	EX_succ_e	No Growth	0.51	1.21	495	Growth
Trehalose	EX_tre_e	No Growth	1.69	1.04	22	No Growth
L-Asparagine	EX_asn__L_e	No Growth	0.47	1.18	778	Growth
cellobiose	EX_cellb_e	No Growth	1.67	1.03	10	No Growth
H2O	EX_h2o_e	No Growth	0	0.00	0	No Growth
L-Glutamate	EX_glu__L_e	No Growth	0.71	1.27	652	Growth
L-Threonine	EX_thr__L_e	No Growth	0.55	0.81	98	No Growth
L-Carnitine	EX_crn_e	No Growth	1.1	0.81	225	Growth
Correlation			-0.3	0.597
Malonate	Not in BiGG		Not in BiGG		340	Growth
(R,R)-2,3-Butanediol	Not in BiGG		Not in BiGG		51	No Growth
